# Quantitative fluxomics of circulating metabolites

**DOI:** 10.1101/2020.03.02.973669

**Authors:** Sheng Hui, Alexis J. Cowan, Xianfeng Zeng, Lifeng Yang, Tara TeSlaa, Xiaoxuan Li, Caroline Bartman, Zhaoyue Zhang, Cholsoon Jang, Lin Wang, Wenyun Lu, Jennifer Rojas, Joseph Baur, Joshua D. Rabinowitz

## Abstract

Mammalian organs are nourished by nutrients carried by the blood circulation. These nutrients originate from diet and internal stores, and can undergo various interconversions before their eventual use as tissue fuel. Here we develop isotope tracing, mass spectrometry, and mathematical analysis methods to determine the direct sources of circulating nutrients, their interconversion rates, and eventual tissue-specific contributions to TCA cycle metabolism. Experiments with fifteen nutrient tracers enabled extensive accounting both for circulatory metabolic cycles and tissue TCA inputs, across fed and fasted mice on either high carbohydrate or ketogenic diet. We find that a majority of circulating carbon flux is carried by two major cycles: glucose-lactate and triglyceride-glycerol-fatty acid. Futile cycling through these pathways is prominent when dietary content of the associated nutrients is low, rendering internal metabolic activity robust to food choice. The presented *in vivo* flux quantification methods are broadly applicable to different physiological and disease states.
