## Supplementary material for "Quantitative fluxomics of circulating metabolites": Table S2

### Sheet: Fasted CD
	Glucose infusion			Lactate infusion			Glutamine infusion			Alanine Infusion			3HB infusion			Palmitic acid infusion			Oleic acid infusion			Linoleic acid infusion			Seine infusion			Glycine infusion			Citrate infusion			Acetate infusion			Glycerol infusion			BCAAs infusion			6AAs infusion
	Mean	SEM	N	Mean	SEM	N	Mean	SEM	N	Mean	SEM	N	Mean	SEM	N	Mean	SEM	N	Mean	SEM	N	Mean	SEM	N	Mean	SEM	N	Mean	SEM	N	Mean	SEM	N	Mean	SEM	N	Mean	SEM	N	Mean	SEM	N	Mean	SEM	N
Serum
glucose	1	0.0260696	5	0.28712	0.0385876	6	0.0648801	0.00777641	5	0.197982	0.0241431	4	0.0274223	0.00540432	5	0.0344888	0.00796422	5	0.0472796	0.0117197	4	0.0830473	0.017499	5	0.0158278	0.00187072	2	0.00570404	0.000164528	2	0.0328131	0.005354	4	0.0158046	0.00207425	5	0.348822	0.0575918	4	0.00684929	0.00143971	3	0.0099327	0.000817781	4
lactate	0.647908	0.0210387	5	1	5.09071e-17	6	0.05557	0.00546396	5	0.216081	0.0162446	5	0.0244998	0.00571722	5	0.0286731	0.00468206	5	0.0934011	0.027574	4	0.0942584	0.0164531	5	0.0306731	0.0254917	2	0.00800604	0.0012109	2	0.0237106	0.00110575	4	0.016318	0.00272829	5	0.247343	0.0313068	4	0.0117313	0.000353293	3	0.0160367	0.00406924	4
glutamine	0.122374	0.0127086	5	0.243434	0.0159817	6	1	0	5	0.0774174	0.0115161	4	0.0396625	0.00586795	5	0.0621587	0.00726552	5	0.0958512	0.0106119	4	0.140345	0.0119509	5	0.000116974	0.000116974	2	0.00408099	1.13446e-05	2	0.0237203	0.00174297	4	0.0257583	0.00822698	5	0.0377718	0.00387873	4	0.0145977	0.00215988	3	0.015198	0.00209497	4
alanine	0.447022	0.0176416	5	0.573156	0.0776828	6	0.0372689	0.00450308	5	1	0	5	0.000791633	0.000516388	5	0.0113021	0.00466812	5	0.0464995	0.0108854	4	0.0393849	0.0114473	5	0.00239489	0.00123807	2	0.021866	0.000114368	2	0.00808954	0.00190707	4	0.00184284	0.00104996	5	0.135312	0.0454387	4	0.0149274	0.00727789	3	0.022916	0.00731138	4
3-hydroxybutyrate	0.00687196	0.00238137	5	0.010356	0.0031879	4	0.00186641	0.000394331	5	0	0	4	1	0	5	0.16948	0.0286357	5	0.226096	0.023086	4	0.31595	0.0310342	5	0.000234206	0.000234206	2	0.00256384	0.00256384	2	0.00120087	0.000598541	4	0.00850434	0.00299809	5	0.00257549	0.00148909	4	0.0263906	0.00402727	3	0.0227003	0.00679192	4
palmitic acid	7.58955e-05	4.91834e-05	5	0.00121469	0.00121469	4	0	0	5	2.01877e-05	2.01877e-05	4	0	0	5	1	0	5	0.00019585	0.000157549	4	0.000409709	0.00020421	5	0	0	2	0	0	2	0.000145978	0.000138666	4	0.000276477	0.000128304	5	0.000990579	0.000855343	4	0	0	3	0.000156571	0.000156571	4
oleic acid	0.000124086	7.67845e-05	5	0.000287674	6.59157e-05	4	0.000241247	0.000177655	5	6.19471e-05	6.19471e-05	4	0	0	5	0.00263619	0.00189716	5	1	0	6	0.00442654	0.00162054	5	0.00034899	5.26862e-05	2	0	0	2	2.77488e-05	2.77488e-05	4	6.76299e-05	5.14657e-05	5	0.000531502	0.000241863	4	0.00017166	0.000116498	3	0.000185691	0.000176261	4
linoleic acid	0	0	5	0	0	4	0	0	5	0	0	4	0	0	5	0.000162696	0.000162696	5	0	0	4	1	0	6	3.17077e-05	3.17077e-05	2	0.00272218	3.43732e-05	2	0	0	4	0	0	5	0.00241481	0.00215188	4	0	0	3	0	0	4
serine	0.0980221	0.0107281	5	0.0527235	0.00416747	6	0.00738512	0.00187272	5	0	0	4	0.0310402	0.0296159	5	0	0	5	0.00603	0.00603	4	0.0247298	0.016188	5	1	0	2	0.113632	0.00372522	2	0.000332594	0.000332594	4	0.00210122	0.00210122	5	0.0405253	0.0106078	4	0.00492524	0.00307303	3	0	0	4
glycine	0.0396386	0.0143144	5	0.0134287	0.00201417	4	0.00348593	0.00150686	5	0	0	4	0	0	3	0.00146969	0.00146969	5	0.0167351	0.0167351	4	0.00699076	0.00435493	5	0.245184	0.0342189	2	1	0	2	0.00219547	0.00167374	4	0.00140509	0.00140509	5	0.0124773	0.00298896	4	0.00484182	0.00484182	3	0	0	4
citrate	0.115671	0.0134858	5	0.20216	0.0310655	6	0.0896018	0.00152899	5	0.0255514	0.00962793	4	0.052382	0.011073	5	0.0468235	0.0115299	5	0.0491007	0.0184037	4	0.0354659	0.0354659	4	0.0281403	0.00837092	2	0.0394473	0.012161	2	1	0	4	0.0331409	0.0102652	5	0.0145152	0.00696906	4	0.0131866	0.00250091	3	0.00261035	0.000676415	4
acetate	0.0704068	0.00684814	3	0.115111	0.0145529	3	0.035826	0.00980355	3	0	0	2	0.0694713	0.00830231	3	0.0793093	0.0099165	4	0.140104	0.00923377	4	0.142202	0.0360612	0	0	0	2	0	0	3	0.0487833	0.0309075	3	1	0	8	0.0248232	0.00984668	3	0	0	2	0	0	3
glycerol	0.0773569	0.0329664	4	0.0733334	0.00667098	4	0.00172176	0.00127014	4	0.00910522	0.0036921	4	0	0	1	0.00034626	0.00034626	2	0	0	2	0	0	4	0	0	2	0	0	0	0.0056725	0.00416954	4	0.000379788	0.000379788	3	1	0	4	0	0	1	0	0	4
BCAAs	0	0	5	0	0	6	0	0	5	0	0	4	0	0	5	0	0	5	0	0	4	0	0	4	0	0	2	0	0	2	0	0	4	0	0	5	0	0	4	1	0	3	0	0	4
6AAs	0	0	5	0	0	6	0	0	5	0	0	4	0	0	5	0	0	5	0	0	4	0	0	4	0	0	2	0	0	2	0	0	4	0	0	5	0	0	4	0	0	3	1	0	4
Tissue malate
Brain	0.765613	0.00612429	5	0.358167	0.024254	6	0.0667814	0.00505275	3	0.189179	0.0205341	4	0.0352001	0.00977306	5	0.0279037	0.00667013	7	0.0645089	0.016807	4	0.0855418	0.0181736	7	0.0125373	0.00295356	2	0.00526825	0.000289763	2	0.0231911	0.0032839	4	0.0259745	0.00162736	8	0.290158	0.0299957	3	0.0371802	0.0215595	3	0.0178377	0.00200213	4
Muscle	0.222033	0.025857	5	0.278433	0.0203578	6	0.0855841	0.00837401	3	0.0464552	0.00423377	4	0.0340127	0.00673613	5	0.0829589	0.00667004	7	0.192238	0.013836	6	0.197332	0.023989	7	0.00128719	0.000770323	2	0.00846094	0.00625594	2	0.006808	0.00107652	4	0.0696659	0.00782443	7	0.0390457	0.00806804	4	0.0404337	0.00940332	3	0.00633044	0.00060395	4
Kidney	0.19661	0.0234258	5	0.373077	0.0270253	6	0.138593	0.00291333	3	0.0953122	0.0307852	4	0.103005	0.0199649	5	0.0894352	0.0127314	7	0.154125	0.0129339	4	0.244625	0.0434874	7	0.00379513	0.000380707	2	0.00593185	0.00137932	2	0.134681	0.0134108	3	0.136355	0.0115845	8	0.0952647	0.00675218	4	0.0193161	0.0144635	2	0.0146068	0.000552283	4
Liver	0.163732	0.00744442	5	0.28633	0.0197857	6	0.138427	0.0053041	3	0.169383	0.0135883	4	0.0316477	0.00490182	5	0.0552678	0.00836215	7	0.106251	0.0124855	4	0.121312	0.0150272	7	0.0132076	0.00223395	2	0.00951188	0.000753788	2	0.0111453	0.000686649	4	0.025144	0.0026184	8	0.0709649	0.00630619	4	0.0102469	0.00845269	2	0.0342013	0.00291604	4
Spleen	0.11934	0.0139249	5	0.225467	0.0285569	6	0.292551	0.0324564	3	0.0545683	0.00853233	4	0.0970913	0.015587	5	0.11292	0.01052	7	0.184011	0.0110871	4	0.222991	0.0306683	7	0.00502388	0.00175054	2	0.00133194	0.000422686	2	0.00967312	0.000919601	4	0.168997	0.0136718	8	0.0428877	0.00756342	4	0.0197421	0.00511222	3	0.0145166	0.00111306	4
Pancreas	0.144875	0.015099	5	0.276034	0.0230363	6	0.316764	0.0809293	3	0.180737	0.0133056	4	0.0692289	0.00961048	5	0.0622542	0.00679964	7	0.128212	0.0121646	4	0.143955	0.020708	7	0.0078468	0.00186321	2	0.00129496	0.00129496	2	0.0112467	0.00145875	4	0.0657232	0.00370211	8	0.0447112	0.00319517	4	0.185883	0.0470005	3	0.0393977	0.00347294	4
Lung	0.200613	0.0223676	5	0.278193	0.021526	6	0.107686	0.00407668	3	0.116801	0.00979387	4	0.0528509	0.0115536	5	0.115993	0.014678	7	0.155737	0.0113671	4	0.160187	0.0288358	7	0.00112281	0.000318499	2	0.00690244	0.000713943	2	0.0152845	0.000422836	4	0.0909766	0.00615079	8	0.0662925	0.00175456	4	0.0312369	0.00853914	3	0.00937384	0.00198902	4
Heart	0.158634	0.0324358	5	0.226337	0.0245512	6	0.0299378	0.0034023	3	0.0225127	0.00294005	4	0.0545048	0.0141233	4	0.158571	0.0159519	7	0.221149	0.0175834	4	0.218909	0.0234548	7	0.00150721	0.00074671	2	0.00383615	0.000289989	2	0.00400661	0.000168753	4	0.10172	0.00786126	8	0.022045	0.00415672	4	0.012344	0.00185643	3	0.00318178	0.000676761	4
WAT	0.15132	0.0183239	5	0.242432	0.0262743	4	0.134862	0.00712526	3	0.11009	0.0262256	4	0.0255331	0.0114638	5	0.0385549	0.00834187	6	0.119969	0.0171577	6	0.0719078	0.0192409	7	0.000255265	0.000255265	2	0.00199976	0.000192338	2	0.0214051	0.0186434	3	0.0437361	0.00587914	8	0.0203122	0.010643	3	0.0243699	0.0137688	3	0.0180299	0.000676761	4
Small intestine	0.126263	0.0165617	5	0.270013	0.0375467	6	0.293423	0.0177374	3	0.0802658	0.0146969	4	0.11661	0.0234574	5	0.0893797	0.0144544	7	0.122336	0.0220597	4	0.181005	0.0387202	7	0.00207229	0.00105113	2	0.00360432	0.00113641	2	0.0143025	0.00154456	4	0.0873093	0.00675247	8	0.0421942	0.00863324	4	0.0325237	0.00873154	3	0.0147005	0.000758871	4
BAT	0.199446	0.0268781	4	0.225417	0.0271897	4	0.0877651	0.0149459	3	0.0736639	0.0107238	4	0.0152426	0.00871827	2	0.0966153	0.019113	5	0.137885	0.0188065	2	0.12095	0.042271	3	0.00329777	0.000776274	2	0.000928139	7.87466e-05	2	0.0184403	0.00057835	4	0.0472622	0.0081882	6	0.0437382	0.00286903	3	0.0100985	0.00605463	2	0.00442808	6.49602e-05	2
Tissue succinate
Brain	0.763403	0.00794141	5	0.358432	0.0233989	6	0.0621779	0.0060841	3	0.202515	0.0211533	4	0.0292529	0.00917298	5	0.0280998	0.00732552	7	0.0553922	0.0134882	4	0.0817569	0.0204057	7	0.0114399	0.00481579	2	0.00373818	0.00122441	2	0.023632	0.0030981	4	0.0246912	0.00261248	8	0.222725	0.0711997	3	0.0172372	0.0015762	3	0.0149437	0.0026171	4
Muscle	0.224503	0.0330711	5	0.275166	0.0225877	6	0.082362	0.00708544	3	0.0469451	0.00364252	4	0.0341086	0.00589656	5	0.0863485	0.00770769	7	0.185721	0.0131057	6	0.213878	0.0230865	7	0.00164734	0.000484528	2	0.00104088	0.000243314	2	0.0045727	0.00127605	4	0.0731962	0.0124483	7	0.0366882	0.0064126	4	0.0438402	0.00734516	3	0.00410768	0.00176416	4
Kidney	0.196893	0.0285197	5	0.382801	0.0303948	6	0.151858	0.00452656	3	0.101998	0.0188428	4	0.114842	0.0186779	5	0.0945387	0.0149339	7	0.173599	0.0162425	4	0.333143	0.0572914	7	0.00368227	2.6606e-05	2	0.00454109	0.00130877	2	0.163804	0.0066678	3	0.137569	0.0146759	8	0.0916668	0.00585537	4	0.0205057	0.0145307	2	0.0161992	0.00147029	4
Liver	0.158668	0.0117786	5	0.299962	0.0175026	6	0.167066	0.0084559	3	0.173621	0.0131239	4	0.03075	0.00516282	5	0.0621266	0.0102925	7	0.104654	0.0091373	4	0.149701	0.0163908	7	0.0114952	0.00259913	2	0.00929003	0.000898543	2	0.00931731	0.00125644	4	0.0221688	0.00385388	8	0.0686869	0.00373863	4	0.0143856	0.00916017	2	0.0467337	0.00455339	4
Spleen	0.109844	0.0152987	5	0.211688	0.0289604	6	0.276216	0.0251438	3	0.0531576	0.00885925	4	0.105656	0.0167844	5	0.1138	0.0133831	7	0.186565	0.0130399	4	0.226127	0.034936	7	0.00222003	0.000370612	2	0.00122821	0.000188598	2	0.00668404	0.00114012	4	0.168892	0.0190017	8	0.0372787	0.0092466	4	0.0219742	0.00272075	3	0.0151281	0.00104671	4
Pancreas	0.143686	0.0179193	5	0.261183	0.0217791	6	0.360981	0.0871652	3	0.149874	0.0102417	4	0.0731743	0.0096954	5	0.067285	0.0102511	7	0.106722	0.0125646	4	0.156749	0.0239178	7	0.00592465	0.00206085	2	0.000429185	9.62593e-05	2	0.0127919	0.000316981	4	0.0653643	0.00869488	8	0.040707	0.00244674	4	0.194704	0.038962	3	0.0460146	0.00236342	4
Lung	0.154598	0.021264	5	0.212691	0.0231107	6	0.077896	0.0169292	3	0.0794683	0.0081216	4	0.0382086	0.0130389	5	0.135314	0.0134737	7	0.154266	0.017263	4	0.165916	0.0301851	7	0.0012072	0.000938748	2	0.00236109	0.00030164	2	0.0115151	0.00205789	4	0.0786208	0.0136001	8	0.051302	0.00404076	4	0.026913	0.00667114	3	0.00771646	0.00243635	4
Heart	0.164501	0.0359651	5	0.231251	0.0271258	6	0.0198769	0.00144564	3	0.0210237	0.00297231	4	0.0536434	0.0124404	4	0.173175	0.0181202	7	0.246215	0.0171371	4	0.245051	0.02641	7	0.00136391	0.00060749	2	0.00319881	1.67641e-05	2	0.00414927	0.000437944	4	0.0996411	0.0093929	8	0.0196788	0.00424594	4	0.0137757	0.00104574	3	0.00564935	0.000698597	4
WAT	0.165924	0.0392435	5	0.252634	0.0216894	4	0.0902731	0.0245396	3	0.128281	0.0289026	4	0.0310787	0.01252	5	0.0361438	0.0146747	6	0.0909601	0.0324965	6	0.0558027	0.0128881	7	5.65671e-05	5.65671e-05	2	0.00269912	0.00059823	2	0.0031183	0.000845367	3	0.0354773	0.00910366	8	0.0264047	0.0127996	3	0.0249693	0.00755303	3	0.00681648	0.00418041	4
Small intestine	0.127144	0.0177922	5	0.249489	0.0400235	6	0.346229	0.0256264	3	0.0815578	0.0160324	4	0.134107	0.0247212	5	0.0956896	0.015418	7	0.12352	0.0191946	4	0.180944	0.0415835	7	0.00405296	0.00207611	2	0.00280157	0.00046654	2	0.0109424	0.00165758	4	0.0758718	0.010144	8	0.0511294	0.00942729	4	0.0303866	0.00435565	3	0.0145301	0.00152339	4
BAT	0.192507	0.0297671	4	0.219227	0.0345113	4	0.0864372	0.0155597	3	0.0774593	0.0141522	4	0.0123744	0.00665119	2	0.11101	0.0231901	5	0.136548	0.0147811	2	0.125014	0.0559767	3	0.00202429	0.00065642	2	0.0037202	0.00112637	2	0.00939615	0.00108944	4	0.0377805	0.00654704	6	0.0496455	0.00492289	3	0	0	0	0.00588869	0.000389764	2
Note: highlighted entries are assumed values.

### Sheet: Fed CD
	Glucose infusion			Lactate infusion			Glutamine infusion			Alanine Infusion			3HB infusion			Palmitic acid infusion			Oleic acid infusion			Linoleic acid infusion			Seine infusion			Glycine infusion			Citrate infusion			Acetate infusion			Glycerol infusion			BCAAs infusion			6AAs infusion
	Mean	SEM	N	Mean	SEM	N	Mean	SEM	N	Mean	SEM	N	Mean	SEM	N	Mean	SEM	N	Mean	SEM	N	Mean	SEM	N	Mean	SEM	N	Mean	SEM	N	Mean	SEM	N	Mean	SEM	N	Mean	SEM	N	Mean	SEM	N	Mean	SEM	N
Serum
glucose	1	0	8	0.180551	0.0335873	8	0.040761	0.0097451	9	0.0605763	0.0121896	3	0.00318314	0.00023054	2	0.00470805	0.000765954	3	0.0252333	0.0069147	3	0.0416052	0.00561006	3	0.0160005	0.000935925	3	0.00237345	0.000984797	2	0.0111787	0.00193245	3	0.0157634	0.00330346	7	0.0577447	0.00507387	4	0.00671796	0.000920164	6	0.0192625	0.0030763	4
lactate	0.792972	0.0180417	8	1	4.11147e-17	8	0.0381425	0.015995	9	0.117097	0.0179595	3	0.00491525	0.000460139	2	0.0124016	0.00251454	3	0.0264236	0.00636139	3	0.0497472	0.00578143	3	0.0105493	0.000501274	3	0.00659129	0.000860463	2	0.00768848	0.000543749	3	0.0228038	0.00518156	7	0.0818028	0.00659947	4	0.014029	0.000491532	6	0.0213763	0.00197965	4
glutamine	0.214935	0.0206447	8	0.254554	0.0271895	8	1	0	9	0.0864552	0.00377287	3	0.0119638	0.000236345	2	0.0270854	0.00354622	3	0.0781157	0.0168666	3	0.10011	0.00660013	3	0.00312663	0.000860958	3	0.000587249	0.000587249	2	0.0202212	0.00339404	3	0.0477279	0.00632976	7	0.012004	0.0019639	4	0.0243269	0.00141292	6	0.0240399	0.00366463	4
alanine	0.459287	0.0426935	8	0.487327	0.0265876	8	0.0300427	0.0183325	9	1	0	3	0.00336738	8.65131e-06	2	0.00217388	0.00151754	3	0.00594108	0.00279044	3	0.0117653	0.00485334	3	0.0035145	0.000806429	3	0.00244775	0.000504073	2	0.00578353	0.000627253	3	0.0128491	0.00295512	7	0.0325345	0.00917805	4	0.00219159	0.00201511	6	0.0231561	0.00500004	4
3-hydroxybutyrate	0.0271777	0.0100803	6	0.0143962	0.00797147	8	0.00149728	0.00284184	9	0.00792211	0.00519717	3	1	0	2	0.0210376	0.00719672	3	0.149652	0.0172063	3	0.194844	0.0346096	3	0	0	3	0	0	2	0.000147281	0.000147281	3	0.00510992	0.00102038	4	0	0	4	0.0288168	0.00233328	6	0.0678438	0.0265217	4
palmitic acid	0.0124734	0.00415406	8	0.000892376	0.000463408	8	0.000150684	0.000216662	9	0	0	3	4.48299e-05	1.44277e-05	2	1	0	3	0.00136126	0.00106285	3	0.00348439	0.00149134	3	0	0	3	0.00130112	0.00130112	2	0.000136153	6.94583e-05	3	0.00172393	0.000605637	7	7.97886e-05	5.3889e-05	4	6.8309e-05	5.01391e-05	6	0.00119888	0.000981979	4
oleic acid	0.0013487	0.000514209	8	0.000591199	0.000481949	8	0.000101623	0.000207216	9	0	0	3	0	0	2	0.00875384	0.0021609	3	1	0	3	0.00534308	0.00162938	3	6.42381e-05	3.23297e-05	3	0	0	2	0	0	3	9.92845e-05	5.97985e-05	7	0	0	4	8.98803e-05	5.68496e-05	6	0.000484699	0.000276296	4
linoleic acid	0.000111828	0.000111828	8	0.000351175	0.000351175	8	2.93789e-05	8.81368e-05	9	0	0	3	0	0	2	0.0017929	0.0017929	3	0	0	3	1	0	7	0	0	3	0	0	2	0	0	3	0.000179238	0.000179238	7	0	0	4	0	0	6	0	0	4
serine	0.0794324	0.0173164	8	0.0143711	0.00401638	8	0.00445298	0.00556371	9	0.00117944	0.00117944	3	0	0	2	0	0	3	0	0	3	0.000549844	0.000549844	3	1	0	3	0.0448409	0.00548109	2	1.3122e-05	1.3122e-05	3	0.000766853	0.000766853	7	0.00765256	0.00140446	4	0	0	6	0	0	4
glycine	0.0181908	0.00831749	8	0.0239436	0.00984297	8	0.00295797	0.00466452	9	0.00099267	0.00099267	3	0.000517306	0.000517306	2	0	0	3	0	0	3	0.00529968	0.0028053	3	0.179249	0.014606	3	1	0	2	0.00255645	0.00155928	3	0.00632834	0.00433671	7	0	0	4	0.00863389	0.00863389	6	0.00932217	0.00932217	4
citrate	0.165752	0.00850183	8	0.196025	0.0133854	8	0.0633837	0.0147418	9	0.0371891	0.0115841	3	0.0164615	0.0111488	2	0.0136928	0.00104611	3	0.0249373	0.0127779	3	0.0487883	0.0081795	3	0	0	0	0.0022176	0.000471768	2	1	0	3	0.0551465	0.0174256	7	0.00798831	0.00296286	4	0.00962884	0.00275705	6	0.00291684	0.00193723	4
acetate	0.0439138	0.00201289	2	0.0300991	0.00927165	3	0	0	1	0	0	1	0	0	1	0.00857415	0.000321706	3	0.0548668	0.0134927	3	0.142202	0.0360612	4	0	0	3	0	0	1	0	0	2	1	0	7	0.00458618	0.00114933	2	0	0	2	0.00658745	0.00133909	3
glycerol	0.183909	0.0129904	3	0.0455087	0.00759872	4	0.00337466	0.00217833	5	0.0103362	0.00321261	3	0	0	3	0	0	3	0	0	3	0	0	4	0	0	3	0	0	2	0	0	1	0	0	2	1	0	4	0	0	1	0	0	3
BCAAs	0	0	8	0	0	8	0	0	9	0	0	3	0	0	2	0	0	3	0	0	3	0	0	3	0	0	3	0	0	2	0	0	3	0	0	7	0	0	4	1	0	6	0	0	4
6AAs	0	0	8	0	0	8	0	0	9	0	0	3	0	0	2	0	0	3	0	0	3	0	0	3	0	0	3	0	0	2	0	0	3	0	0	7	0	0	4	0	0	6	1	0	4
Tissue malate
Brain	0.824728	0.0149123	6	0.254578	0.0219904	8	0.060037	0.0100769	6	0.068898	0.0138333	3	0.00743329	0.000749079	2	0.00688203	0.00202983	3	0.0287064	0.00927141	3	0.0402625	0.012442	3	0.014907	0.000926996	3	0.00632074	0.00205847	2	0.00841395	0.0017184	3	0.0223019	0.00230724	4	0.0564244	0.00638419	5	0.0091538	0.00278621	6	0.0211397	0.00145802	4
Muscle	0.435399	0.0444581	6	0.297353	0.0255208	8	0.0782982	0.00646297	6	0.0741009	0.00428933	3	0.0107663	0.00288064	2	0.0491982	0.00440679	3	0.153043	0.00470564	3	0.105621	0.0350019	3	0.00504573	0.000453589	3	0.0039552	0.0016588	2	0.00405612	0.00064751	3	0.0647131	0.00454678	4	0.0295446	0.00744881	5	0.0460727	0.00823845	6	0.0126145	0.00359611	4
Kidney	0.38863	0.0215792	6	0.520835	0.070715	8	0.123531	0.0148413	6	0.0847796	0.0230801	3	0.0484153	0.0111933	2	0.0342192	0.00448951	3	0.0939205	0.00806583	3	0.17522	0.0158919	3	0.00647653	0.000286338	3	0.00710177	0.00182482	2	0.0867263	0.0128347	3	0.0837977	0.0133351	4	0.0760272	0.00566877	4	0.0305071	0.0027324	6	0.0222864	0.00443443	4
Liver	0.338079	0.0313621	8	0.337928	0.0275926	10	0.1611	0.0246857	6	0.114785	0.0112511	3	0.0081338	9.85974e-05	2	0.0260419	0.00212636	3	0.0599058	0.0102819	3	0.0990247	0.0126849	3	0.0138892	0.000335259	3	0.00823015	0.002655	2	0.00882379	0.00260237	3	0.0260589	0.00385348	7	0.0401467	0.0044377	5	0.0177458	0.00225322	6	0.0498367	0.00780546	4
Spleen	0.23031	0.0196314	6	0.27778	0.0348957	8	0.297039	0.018875	6	0.0657249	0.00876949	3	0.0342545	0.00213004	2	0.0717285	0.00470036	3	0.124974	0.00109138	3	0.158398	0.01481	3	0.00600035	0.000472488	2	0.00482715	0.000386636	2	0.00639557	0.0014987	3	0.150102	0.0141393	4	0.0260532	0.00569486	5	0.0278566	0.00328886	6	0.0202415	0.00264906	4
Pancreas	0.276164	0.0127139	6	0.338304	0.0247412	8	0.378189	0.0399844	6	0.191798	0.0266618	3	0.0197104	0.00243084	2	0.023025	0.00226869	3	0.0739366	0.00482838	3	0.0981292	0.014242	3	0.0147624	0.00110044	3	0.00838102	0.000594613	2	0.00756525	0.00290758	3	0.0482697	0.0102359	4	0.0285418	0.00355916	5	0.169166	0.0283796	6	0.0405626	0.00582458	4
Lung	0.375991	0.0133769	8	0.389746	0.0418814	8	0.117247	0.00899445	6	0.0889845	0.0210472	3	0.0167174	0.00243084	1	0.072842	0.00515576	3	0.118823	0.000848754	3	0.124589	0.0214726	3	0.00662414	0.000182846	3	0.00546036	0.00125401	2	0.0104737	0.00160538	3	0.108608	0.0152066	4	0.0434757	0.00457352	5	0.0370197	0.00468267	6	0.0164807	0.00206885	4
Heart	0.50494	0.0585796	6	0.318465	0.0337767	8	0.0418589	0.00436203	6	0.0581997	0.00243515	3	0.019512	0.00152453	2	0.0810582	0.00451555	3	0.150997	0.0142876	3	0.159619	0.0190136	3	0.0044373	0.000629411	3	0.00668668	0.00119894	2	0.00647555	0.0010927	3	0.0676595	0.00348075	4	0.0457271	0.0060291	5	0.0114815	0.0029435	6	0.0105417	0.00290569	4
WAT	0.201356	0.0310797	4	0.215455	0.0218597	8	0.179818	0.0364666	5	0.0887503	0.0149277	3	0.0236427	0.00243084	1	0.00815582	0.00458627	3	0.00617168	0.00126208	2	0.0685042	0.0132009	3	0.0044719	0.00195535	3	0	0	2	0	0	3	0.0613363	0.00516027	4	0.0245108	0.00706888	3	0	0	4	0.0101339	0.00283887	4
Small intestine	0.229882	0.022401	8	0.256855	0.0253042	10	0.206424	0.037367	6	0.0696329	0.0124199	3	0.0300646	0.00423398	2	0.0239787	0.00116302	3	0.087687	0.0201283	3	0.112253	0.0102834	3	0.00614271	0.000408102	3	0.00605887	0.000340945	2	0.00640299	0.00182698	3	0.0829159	0.00604912	7	0.0233909	0.00366164	5	0.0290371	0.00233499	6	0.0133401	0.00132906	4
BAT	0.597539	0.0481567	6	0.35945	0.0485888	4	0.118353	0.0127213	3	0.0825198	0.00308028	3	0.0102187	0.00169451	2	0.0329035	0.00488363	3	0.0698316	0.00815832	3	0.0939672	0.0183021	3	0.00650887	0.000350736	3	0.00586372	6.61435e-05	2	0.0356819	0.0252961	3	0.0397291	0.00426905	7	0.060578	0.00991057	5	0.0327541	0.000980099	2	0.00952948	0.00327289	4
Tissue succinate
Brain	0.814921	0.0214669	6	0.25434	0.0236548	8	0.0572393	0.0138113	6	0.0709269	0.0132648	3	0.00143209	8.85516e-05	2	0.00462105	0.000301903	3	0.0260736	0.00786174	3	0.0426175	0.00673897	3	0.00775945	0.000986717	3	0	0	2	0.00713784	0.00290136	3	0.0201008	0.00158633	4	0.0534102	0.00982783	5	0.01148	0.00222393	6	0.0183572	0.00161729	4
Muscle	0.44227	0.0479926	6	0.315695	0.0348343	8	0.0770083	0.00676224	6	0.0750596	0.00642613	3	0.00932179	0.00189063	2	0.049925	0.0031344	3	0.169475	0.00347304	3	0.162644	0.00771325	3	0.00011593	0.00011593	3	0.000152351	0.000152351	2	0.00444068	0.00100465	3	0.0617914	0.00909787	4	0.0247891	0.00996886	5	0.0525065	0.00585622	6	0.0112615	0.00244185	4
Kidney	0.405642	0.0249774	6	0.553915	0.0795941	8	0.150567	0.00742514	6	0.103107	0.00557219	3	0.0552024	0.0106398	2	0.0359344	0.00247709	3	0.103548	0.0100748	3	0.251168	0.0524806	3	0.0024728	0.000255189	3	0.00352687	0.000401733	2	0.11453	0.0208946	3	0.10486	0.00543094	4	0.0697691	0.00714545	4	0.0334794	0.00330219	6	0.026275	0.00580464	4
Liver	0.307744	0.0316743	8	0.341646	0.0257393	10	0.206695	0.0317732	6	0.123862	0.0141933	3	0.00854635	0.00060072	2	0.0271379	0.00137751	3	0.0815376	0.00240832	3	0.13944	0.00882645	3	0.010646	0.000220738	3	0.00554375	0.00137865	2	0.00657767	0.00163587	3	0.0237422	0.00359376	7	0.0333091	0.00653406	5	0.0214997	0.00154745	6	0.0647827	0.0098069	4
Spleen	0.198902	0.0223706	6	0.267569	0.0346803	8	0.290381	0.0215442	6	0.0640542	0.00842129	3	0.0310066	0.0017773	2	0.0786498	0.00232976	3	0.11444	0.00524698	3	0.161265	0.0221775	3	0	0	2	0.000594599	0.000369727	2	0.00486101	0.00174351	3	0.150851	0.0220921	4	0.0201639	0.00802943	5	0.0290464	0.00228951	6	0.0177808	0.0031092	4
Pancreas	0.272279	0.0128408	6	0.329383	0.023652	8	0.48467	0.0178348	6	0.192603	0.0276326	3	0.0196501	0.00179511	2	0.0268973	0.00394506	3	0.0766612	0.00448373	3	0.108283	0.00565032	3	0.00509964	0.00224644	3	0.00193022	0.00163908	2	0.00791848	0.0021922	3	0.0637719	0.0031631	4	0.0239437	0.00551231	5	0.189686	0.0307501	6	0.0465103	0.0069479	4
Lung	0.307159	0.0243177	8	0.300241	0.0441275	8	0.0927165	0.0224391	6	0.0834677	0.0088885	3	0.0111515	0.00179511	1	0.0959494	0.00603184	3	0.116673	0.00759879	3	0.149399	0.0273118	3	0.000135211	0.000135211	3	0	0	2	0.0119179	0.00243546	3	0.10904	0.0221276	4	0.0296515	0.0119435	5	0.0310561	0.00399143	6	0.0138114	0.00286248	4
Heart	0.541332	0.0546639	6	0.328781	0.0347863	8	0.0303948	0.00482682	6	0.0609788	0.00309474	3	0.0203138	0.00298898	2	0.0871374	0.00528056	3	0.171948	0.00589463	3	0.182601	0.018127	3	0.00215917	0.000661578	3	0.000815095	2.45661e-05	2	0.00435948	0.000424088	3	0.0614266	0.00367214	4	0.045797	0.006405	5	0.0157096	0.00220518	6	0.0111551	0.00323288	4
WAT	0.204519	0.0520297	4	0.26827	0.0157085	8	0.200821	0.0376911	5	0.103755	0.0171748	3	0.0039153	0.0039153	1	0.0159573	0.00630641	3	0.0340642	0.0118522	2	0.0371772	0.00958914	3	0	0	3	0	0	2	0.0016044	0.00153042	3	0.0539139	0.00277269	4	0.0226099	0.005044	3	0.0115952	0.00249329	4	0.0105211	0.00510577	4
Small intestine	0.204691	0.0224739	8	0.246019	0.0243406	10	0.193389	0.0556908	6	0.0695478	0.0128247	3	0.0256618	0.00391378	2	0.0242064	0.00173075	3	0.0894551	0.0223157	3	0.124861	0.0105502	3	0.0023187	0.000423295	3	0	0	2	0.00285746	0.00120109	3	0.0773406	0.00866503	7	0.0195921	0.00707332	5	0.0276527	0.00182669	6	0.0119631	0.00244985	4
BAT	0.653348	0.0633178	6	0.365918	0.0436423	4	0.129392	0.0129844	3	0.0883459	0.00596946	3	0.00704718	0.000278621	2	0.0363061	0.00524018	3	0.0793502	0.00378346	3	0.101673	0.0118852	3	0.0040177	0.000143966	3	0.0029836	0.000727702	2	0.0272175	0.0189107	3	0.0355882	0.00313603	7	0.0654817	0.012171	5	0.0306939	0.00390352	2	0.013324	0.00310073	4
