## Supplementary material for "Quantitative fluxomics of circulating metabolites": Table S3

### Sheet: Sheet1
From	Glucose		Lactate		Glutamine		Alanine		3HB		Palmitic acid		Oleic acid		Linoleic acid		Seine		Glycine		Citrate		Acetate		Glycerol		BCAAs		6AAs
To	Mean	Error	Mean	Error	Mean	Error	Mean	Error	Mean	Error	Mean	Error	Mean	Error	Mean	Error	Mean	Error	Mean	Error	Mean	Error	Mean	Error	Mean	Error	Mean	Error	Mean	Error
glucose	0	0	0.163766	0.0510349	0.0466124	0.00821793	0.155075	0.0283333	0.0190171	0.00579162	0.020398	0.00811146	0.0141578	0.011219	0.0479946	0.0208105	0.00983207	0.00490771	0.000126041	7.56415e-05	0.0238507	0.0054435	0.0101692	0.00224899	0.291612	0.055263	0.0013029	0.00123413	0.00250089	0.00163125
lactate	0.593697	0.0317169	0	0	0.0136676	0.00703318	0.099261	0.0266608	0.00605575	0.00507455	0.00618739	0.00532987	0.0639195	0.0283032	0.0373922	0.0190435	0.020625	0.0214226	0.000667296	0.000947463	0.00330362	0.00305455	0.00602938	0.00293965	0.0323063	0.0336022	0.00544514	0.00117862	0.00766406	0.00393867
glutamine	5.39765e-05	0.000455401	0.198556	0.0192888	0	0	0.0332278	0.0147249	0.0327378	0.00581703	0.0478857	0.00744482	0.0640391	0.0108368	0.104639	0.0125955	4.18866e-05	0.000178637	0.000119827	0.000167075	0.0185699	0.00205677	0.0213398	0.0078971	9.79708e-06	7.6238e-06	0.0108046	0.00217868	0.0103961	0.00213619
alanine	0.0811922	0.056459	0.538782	0.0805238	0.0021067	0.00330425	0	0	5.56571e-06	1.49569e-06	0.000236489	0.000708788	0.00446485	0.00826137	0.000670749	0.00250631	0.000236889	0.00126389	0.0127241	0.0032493	5.91481e-05	0.000327545	9.80174e-06	2.34142e-06	0.00812662	0.0168522	0.0102594	0.00625679	0.0144194	0.00680423
3-hydroxybutyrate	0.00174616	0.00200152	0.007004	0.0033338	0.00107058	0.0004013	7.53672e-05	1.84303e-05	0	0	0.163675	0.0286292	0.2223	0.022764	0.310704	0.0289567	0.000208978	0.000111747	0.00164153	0.00157046	0.000777013	0.000511027	0.00785467	0.00296973	0.000507936	0.000748052	0.0257351	0.00421999	0.0232673	0.00701094
palmitic acid	0.00015158	2.62979e-05	0.000544464	0.000455199	0.000255309	3.10078e-05	0.000213365	4.11764e-05	0.000251195	1.77892e-05	0	0	0.00036205	7.95118e-05	0.000455866	0.00012318	0.000271079	1.90294e-05	0.000287016	1.82273e-05	0.00034321	7.21867e-05	0.000393846	7.088e-05	0.000861538	0.000667688	0.000357049	1.96294e-05	0.000449959	8.32917e-05
oleic acid	0.000188261	1.81081e-05	0.000179103	1.37658e-05	0.000352146	0.000100979	0.000198099	1.83041e-05	0.000310401	2.93971e-05	0.00268063	0.00191725	0	0	0.00452325	0.00170663	0.000448758	3.47061e-05	0.000304049	1.79435e-05	0.000281651	1.98366e-05	0.00032761	3.23595e-05	0.000524066	0.000142539	0.000469332	8.32421e-05	0.000471172	0.000115508
linoleic acid	0.000150021	2.15126e-05	0.000123452	1.40402e-05	0.000234469	1.03954e-05	0.00015814	1.60574e-05	0.00028591	8.03321e-06	0.000429854	8.68498e-05	0.000310601	1.70144e-05	0	0	0.00018116	1.57083e-05	0.00250709	5.90233e-05	0.000250661	1.72114e-05	0.000276182	8.88004e-06	0.00255338	0.00195957	0.000383937	5.6851e-06	0.000391192	1.34538e-06
serine	0.0685407	0.0135404	0.0276444	0.00750161	0.000453153	0.000804532	7.96746e-06	1.08232e-06	0.0287147	0.0241385	2.113e-05	1.17619e-05	0.000561923	0.0016998	0.0128637	0.0140092	0	0	0.113465	0.00434803	4.55395e-05	1.57409e-05	0.000515189	0.0010177	0.0111569	0.0104134	0.003355	0.00275963	7.58251e-05	2.16797e-05
glycine	0.0127759	0.0119392	7.19489e-05	0.000190131	0.000341463	0.000528584	4.31685e-05	3.8192e-05	0.000368293	0.00118225	0.00137843	0.00101502	0.0141656	0.0135427	0.00165311	0.00263662	0.249664	0.0339305	0	0	0.00101399	0.00120491	0.000363102	0.000674796	0.00110912	0.00179964	0.00419892	0.00359287	0.000301211	4.80052e-05
citrate	0.00256212	0.00842912	0.159867	0.025246	0.0778131	0.00320443	0.000859936	0.00273851	0.0393894	0.0118642	0.0298444	0.010028	0.0158751	0.0150976	0.0100388	0.0178152	0.0151593	0.0109374	0.0364943	0.0133922	0	0	0.0243528	0.00882635	4.74189e-06	2.08774e-06	0.00907134	0.00271718	7.28455e-05	5.67613e-05
acetate	0.00296886	0.0053256	0.0888616	0.0150553	0.0261409	0.00939089	6.87802e-06	1.18823e-06	0.0623708	0.00701942	0.061091	0.0105179	0.111824	0.00888636	0.104949	0.0109352	4.53618e-05	4.62242e-05	3.5317e-05	1.66946e-05	0.0514385	0.0316675	0	0	0.0044481	0.00609702	3.62938e-05	6.2351e-06	4.22106e-05	9.3966e-06
glycerol	0.0395256	0.0348804	0.0569164	0.0121072	2.85888e-05	2.71973e-05	8.23478e-05	0.000484894	1.99349e-05	5.8036e-06	5.86848e-05	2.63581e-05	2.17459e-05	1.46206e-05	1.76921e-05	5.50068e-06	7.69881e-05	9.69011e-05	8.91098e-05	2.3606e-05	0.00332651	0.00304752	4.33834e-05	1.5668e-05	0	0	0.000129316	2.35401e-05	0.000103715	2.39998e-05
BCAAs	0.000167902	8.2033e-06	0.00014397	4.98208e-06	0.000233354	6.72557e-06	0.000178928	9.94537e-06	0.000239966	8.71001e-06	0.000353594	9.58354e-06	0.000327859	9.64941e-06	0.000313193	1.02294e-05	0.000293746	1.05115e-05	0.000315811	1.14948e-05	0.000266894	1.07024e-05	0.000264811	8.28608e-06	0.000303723	1.05417e-05	0	0	0.00039338	1.02369e-05
6AAs	0.000166777	7.56341e-06	0.000143959	5.26611e-06	0.000234518	8.81679e-06	0.000179863	9.39831e-06	0.000241846	9.58764e-06	0.000355491	1.20851e-05	0.000328758	1.1272e-05	0.00031538	1.13049e-05	0.000295158	1.13331e-05	0.000316438	1.35394e-05	0.000267013	1.15471e-05	0.000265934	8.96462e-06	0.000303473	1.07185e-05	0.000392818	1.25919e-05	0	0
