## Supplementary material for "Quantitative fluxomics of circulating metabolites": Table S5

### Sheet: Sheet1
From	Glucose		Lactate		Glutamine		Alanine		3HB		Palmitic acid		Oleic acid		Linoleic acid		Seine		Glycine		Citrate		Acetate		Glycerol		BCAAs		6AAs
To	Mean	Error	Mean	Error	Mean	Error	Mean	Error	Mean	Error	Mean	Error	Mean	Error	Mean	Error	Mean	Error	Mean	Error	Mean	Error	Mean	Error	Mean	Error	Mean	Error	Mean	Error
glucose	0	0	0.137886	0.0361077	0.03296	0.00943859	0.0411934	0.0132111	0.00180333	0.000314813	0.00169116	0.000981209	0.0179054	0.00749322	0.0280353	0.00632269	0.0140233	0.00111339	0.00092046	0.00075859	0.00931576	0.00203002	0.00998521	0.00338679	0.0447961	0.00605636	0.00389338	0.00101485	0.0143225	0.00320229
lactate	0.751797	0.0196514	0	0	0.00840881	0.0112873	0.0710733	0.0210045	0.00199195	0.000668938	0.00802153	0.00270166	0.00686648	0.00629139	0.0141453	0.00785973	7.1478e-05	4.1297e-05	0.00421452	0.0010953	0.000208198	0.000310568	0.0103127	0.00584796	0.0371261	0.00814011	0.00855896	0.000850987	0.00461135	0.00295039
glutamine	0.0210923	0.0240847	0.210085	0.0295938	0	0	0.0600364	0.00592215	0.0103296	0.000364516	0.0216394	0.00346918	0.070676	0.0178932	0.0795035	0.00662151	0.000559741	0.000439022	0.0001548	0.000129199	0.0180313	0.00308006	0.0404733	0.00672526	2.15686e-05	1.78547e-05	0.0208803	0.00138743	0.0165809	0.00356837
alanine	0.0818921	0.0505442	0.467046	0.0318556	0.0124507	0.0144385	0	0	3.80707e-05	1.68892e-05	3.93401e-05	2.55516e-05	1.71933e-05	1.06227e-05	1.05898e-05	9.30384e-06	5.504e-05	3.37233e-05	0.000122487	0.000119429	0.000639629	0.000587376	0.000489449	0.0010873	0.00103413	0.00291541	3.00628e-05	1.96688e-05	0.0110376	0.00485728
3-hydroxybutyrate	0.0160276	0.011336	0.00723667	0.00766734	0.00153432	0.00185923	0.00575815	0.00475262	0	0	0.0182099	0.00630994	0.151859	0.0156142	0.182134	0.0338532	0.000199457	3.45717e-05	0.000250606	2.39063e-05	0.000240459	8.48288e-05	0.00445579	0.000975601	7.67712e-05	2.97623e-05	0.0287597	0.00230873	0.0675058	0.0279008
palmitic acid	0.0114672	0.00402491	0.000123954	0.00010125	0.000159351	6.4501e-05	0.000105029	3.73321e-05	0.000328438	2.51722e-05	0	0	0.00128925	0.00080282	0.00275334	0.00134559	0.000214253	4.65159e-05	0.00154887	0.00102804	0.000247809	5.52699e-05	0.00152576	0.000504535	0.000184229	5.16755e-05	0.000358526	3.73219e-05	0.00114133	0.000820566
oleic acid	0.000699472	0.000399502	0.000419223	0.000222222	0.00032407	8.65596e-05	0.000245386	2.6873e-05	0.000350152	2.01778e-05	0.00881945	0.00222487	0	0	0.00535071	0.00169348	0.000352199	2.28034e-05	0.000324772	1.95938e-05	0.000309288	2.24464e-05	0.000379721	3.96267e-05	0.000316882	2.15159e-05	0.000414949	4.26065e-05	0.000672762	0.000180164
linoleic acid	0.000209276	2.3308e-05	0.000207515	6.57502e-05	0.0002624	2.9498e-05	0.000214928	2.54738e-05	0.000322916	1.7539e-05	0.00195677	0.00127929	0.000334312	1.70702e-05	0	0	0.000325807	1.60295e-05	0.000334948	1.71912e-05	0.000292922	2.27545e-05	0.000438865	9.39636e-05	0.000312736	1.51418e-05	0.000376099	1.80784e-05	0.000365167	1.80816e-05
serine	0.0743998	0.0175642	0.00162754	0.0027091	0.00236295	0.00360008	5.32106e-05	0.00013295	9.52962e-05	1.96999e-05	0.000215013	3.22164e-05	7.37974e-05	2.96413e-05	4.84798e-05	1.54368e-05	0	0	0.0436965	0.00565952	8.13918e-05	2.40717e-05	0.000144614	0.000177123	0.00342302	0.00158574	0.000139712	4.90024e-05	7.61512e-05	2.09929e-05
glycine	0.000647768	0.00188892	0.0129721	0.00743735	0.00291532	0.00322944	0.00015165	0.000244003	0.000392329	0.000258786	0.000211975	3.85963e-05	0.000127766	4.64361e-05	0.00351785	0.00262476	0.174951	0.0144166	0	0	0.00200165	0.00140995	0.00572126	0.00437611	3.85849e-05	1.35745e-05	0.00859811	0.00730012	0.00968162	0.008212
citrate	0.0111924	0.0130236	0.169484	0.0157974	0.0559611	0.0158631	0.0113921	0.0104817	0.0139479	0.00985693	0.00904607	0.00124587	0.0124808	0.0109517	0.0232692	0.00923325	5.98347e-05	9.7513e-06	0.000844043	0.00042206	0	0	0.0512591	0.0176404	2.82969e-05	5.39592e-05	0.00583116	0.00235963	7.20001e-05	0.000169126
acetate	0.022045	0.0091156	0.0267931	0.0110517	6.47147e-05	2.26183e-05	3.44142e-05	9.40973e-06	0.000265207	2.39372e-05	0.00746154	0.000484382	0.0562311	0.0128512	0.140844	0.0338209	0.000162155	1.70639e-05	0.000221576	2.47739e-05	0.000171119	2.44716e-05	0	0	0.00142515	0.001159	0.000188741	2.69728e-05	0.00567292	0.00136334
glycerol	0.170513	0.0158264	0.0143287	0.0102257	5.31064e-05	0.000174237	0.000898221	0.00191267	4.4332e-05	8.08126e-06	0.000123177	1.91785e-05	3.15222e-05	1.17219e-05	1.7857e-05	3.27102e-06	4.73133e-05	6.10331e-06	0.000112534	1.99651e-05	4.73149e-05	7.85893e-06	3.14425e-05	7.23595e-06	0	0	9.64116e-05	1.66462e-05	3.79763e-05	6.66346e-06
BCAAs	0.00019721	3.78851e-06	0.000149615	1.9324e-06	0.000235053	5.78353e-06	0.000197757	6.72413e-06	0.000299305	7.93863e-06	0.000381109	1.9872e-06	0.000350138	3.47253e-06	0.000325624	6.15715e-06	0.000333344	5.41905e-06	0.000342448	4.23255e-06	0.000277266	4.25558e-06	0.000317013	8.04445e-06	0.000320832	4.15686e-06	0	0	0.00037824	3.52208e-06
6AAs	0.000198423	3.49325e-06	0.000149987	2.1409e-06	0.000234324	5.88518e-06	0.000198868	6.84366e-06	0.000304735	7.55309e-06	0.000381616	1.83717e-06	0.000350156	3.87441e-06	0.000325953	6.11796e-06	0.000334242	5.69758e-06	0.000342956	4.28265e-06	0.000276417	5.1056e-06	0.000320214	9.22014e-06	0.000321257	4.03319e-06	0.000388161	1.42013e-06	0	0
