## Supplementary material for "Quantitative fluxomics of circulating metabolites": Table S6

### Sheet: Fasted CD
	Glucose		Lactate		Glutamine		Alanine		3HB		Palmitic acid		Oleic acid		Linoleic acid		Seine		Glycine		Citrate		Acetate		Glycerol		BCAAs		6AAs
	Mean	Error	Mean	Error	Mean	Error	Mean	Error	Mean	Error	Mean	Error	Mean	Error	Mean	Error	Mean	Error	Mean	Error	Mean	Error	Mean	Error	Mean	Error	Mean	Error	Mean	Error
Brain	0.65641	0.0381992	0.135567	0.0507436	0.0143195	0.00725543	0.0328764	0.0290797	0.00865121	0.00836243	0.00216999	0.00381105	0.016914	0.0151111	0.0156902	0.0180547	0.000687725	0.00124769	0.00014554	0.000118411	0.0010196	0.00208069	0.0112162	0.00250483	0.0325774	0.0361172	0.034316	0.0194643	0.00807893	0.00213812
Muscle	0.0419314	0.0281993	0.235681	0.0243694	0.0679043	0.00811104	2.30215e-05	0.00011294	0.0208636	0.00624882	0.0617089	0.00641111	0.147385	0.0160708	0.145059	0.022771	0.000192808	0.000850743	0.00436406	0.00437582	0.000109707	0.000336186	0.0633393	0.00780473	3.94428e-06	1.82756e-06	0.0356674	0.00974098	0.000891392	0.000803132
Kidney	0.00136878	0.00656634	0.272994	0.0287101	0.107861	0.00337147	0.0250623	0.0279822	0.0774955	0.0206723	0.0451264	0.0134911	0.0745819	0.017339	0.15907	0.0421741	0.000117264	0.000478756	5.83232e-05	0.000178805	0.117745	0.0130874	0.125397	0.0119608	0.0147489	0.0104991	0.0146014	0.0129028	0.0058917	0.00150031
Liver	0.000557394	0.00242483	0.170698	0.0259748	0.123288	0.00556901	0.12087	0.0188622	0.0211409	0.00517454	0.0356561	0.00806732	0.0634806	0.0140222	0.0743733	0.0155066	0.00609246	0.00432961	0.00352372	0.00103751	0.00248558	0.0010559	0.0185204	0.00282165	0.00691042	0.00820377	0.0045235	0.00564056	0.0264136	0.00335227
Spleen	0.004223	0.0092382	0.121794	0.026865	0.282822	0.0341181	0.00761601	0.00804381	0.073539	0.0145712	0.0657735	0.0113087	0.107392	0.0144861	0.128504	0.0325624	0.00138661	0.00173812	6.26377e-05	2.35511e-05	0.000194225	0.000592026	0.157113	0.013311	0.00190203	0.00434846	0.0118209	0.00528265	0.00637525	0.00154797
Pancreas	0.000283711	0.0024643	0.110776	0.0280248	0.285748	0.0716633	0.131713	0.0173425	0.0508348	0.00961198	0.0262762	0.00812326	0.0645235	0.0156608	0.0632922	0.0226008	0.00211387	0.00224735	3.09555e-05	1.10434e-05	0.000778822	0.00135934	0.0559624	0.00482142	0.000415228	0.00177971	0.177711	0.0475203	0.0287505	0.00367593
Lung	0.0333299	0.0306821	0.197837	0.0275433	0.0898814	0.00447787	0.0610164	0.0132289	0.0403581	0.0104733	0.0888869	0.0141997	0.101641	0.0127051	0.100984	0.0246536	0.00027132	0.000783983	0.00142766	0.00109753	0.00343653	0.0027337	0.0844023	0.00614479	0.00105819	0.00308303	0.0246926	0.00850665	0.0025303	0.00203794
Heart	0.0166675	0.0238703	0.195068	0.0250996	0.0149139	0.00471677	7.64278e-06	5.47207e-06	0.0408654	0.0142049	0.132824	0.016217	0.175335	0.0204913	0.165658	0.0223112	0.000632285	0.00158395	0.000793409	0.000616521	0.000263078	0.000856675	0.0974776	0.00768785	4.17731e-06	1.62916e-06	0.00884219	0.00171737	0.000231558	0.00030626
gWAT	0.00565504	0.0117806	0.153219	0.0336661	0.121768	0.00695343	0.0651524	0.0302563	0.0158792	0.0107336	0.019532	0.00825621	0.0796387	0.0185751	0.0277815	0.0187627	0.000181934	0.000525863	4.73741e-05	4.04037e-05	0.0179784	0.0158893	0.0363577	0.0058876	4.88371e-06	3.42516e-06	0.0209994	0.0136194	0.0120181	0.00112279
Small intestine	0.00239526	0.00875968	0.154129	0.0367327	0.282105	0.0187507	0.0226175	0.0158411	0.0943466	0.0223777	0.0457146	0.0132852	0.0462337	0.0240117	0.0845136	0.0367576	0.000351195	0.00108556	0.000233295	0.000360742	0.00194988	0.00221673	0.0775856	0.00683115	0.000812125	0.00250705	0.0215849	0.00874082	0.00492559	0.00167486
Brown fat	0.0627623	0.0382577	0.169604	0.0392765	0.0695456	0.0152001	0.0201214	0.0128394	0.00508241	0.00665664	0.080503	0.0174919	0.105805	0.0189534	0.0748739	0.0419161	0.000565005	0.00141619	4.64683e-05	1.72361e-05	0.00910904	0.0016753	0.0411765	0.00841932	6.98087e-06	5.4308e-06	3.43808e-05	4.73835e-06	0.000287205	0.000259646

### Sheet: Fed CD
	Glucose		Lactate		Glutamine		Alanine		3HB		Palmitic acid		Oleic acid		Linoleic acid		Seine		Glycine		Citrate		Acetate		Glycerol		BCAAs		6AAs
	Mean	Error	Mean	Error	Mean	Error	Mean	Error	Mean	Error	Mean	Error	Mean	Error	Mean	Error	Mean	Error	Mean	Error	Mean	Error	Mean	Error	Mean	Error	Mean	Error	Mean	Error
Brain	0.72954	0.029411	0.103691	0.0369188	0.0242705	0.0121225	0.0150185	0.0163861	0.00285743	0.00152943	0.00151731	0.00145976	0.00694156	0.00777535	0.00369737	0.00654633	0.00160102	0.000934655	0.00384227	0.00196959	0.000471707	0.000732709	0.00613925	0.00349379	0.00528145	0.00520219	0.00231569	0.00207499	0.00355719	0.00244281
Muscle	0.229732	0.0530103	0.22116	0.0355433	0.0604302	0.00729581	0.0283789	0.00795298	0.00808926	0.00312166	0.0411328	0.00489772	0.132149	0.00533443	0.0643339	0.0336526	0.000121949	0.000131498	0.00184689	0.00134325	0.000136108	0.00013247	0.0521932	0.00520699	0.00184961	0.00389086	0.0393325	0.00925873	0.00191132	0.00238953
Kidney	0.0106745	0.0271773	0.43994	0.0550909	0.101757	0.0167299	0.0211702	0.0225689	0.0411419	0.0109853	0.0225954	0.00553424	0.0621631	0.0101821	0.120876	0.0160713	0.000410159	0.000443745	0.00394606	0.00174183	0.0821339	0.0135238	0.0625757	0.0142667	0.0337446	0.00944825	0.0199656	0.00283075	0.00704096	0.00418536
Liver	0.074459	0.0421084	0.252028	0.0362496	0.145216	0.0246504	0.0668863	0.0134027	0.00464212	0.000310138	0.017805	0.0026358	0.0379218	0.0126274	0.0665784	0.0133505	0.0083142	0.000814965	0.00556151	0.00255566	0.00285297	0.00221701	0.0107841	0.00470286	0.011481	0.00501429	0.00983325	0.00248323	0.0379913	0.00737057
Spleen	0.016521	0.0247257	0.179642	0.0358141	0.288653	0.0209752	0.0190204	0.0109963	0.0298661	0.00197711	0.0584091	0.00579892	0.0860734	0.00613277	0.0949692	0.0178285	0.0018134	0.000849537	0.00333372	0.000496304	0.000401338	0.000717861	0.128466	0.0136936	0.00567736	0.00512751	0.0177441	0.00326389	0.00592099	0.00304443
Pancreas	0.00594224	0.0127892	0.170472	0.0310927	0.370299	0.037148	0.137774	0.0315566	0.0138534	0.00261244	0.00979778	0.00273529	0.0361629	0.00758923	0.0432062	0.0145968	0.00943167	0.00163227	0.00635905	0.000651196	0.000502685	0.000974963	0.0229443	0.0104781	0.00387907	0.0034642	0.154931	0.0283008	0.0238882	0.006539
Lung	0.0692978	0.0398007	0.323613	0.0464305	0.0995928	0.0108191	0.0415538	0.0210156	0.0136355	0.00212047	0.0638827	0.0057996	0.0931877	0.00319382	0.0781091	0.0243148	0.00111777	0.000444819	0.00304082	0.00125703	0.00489921	0.00172473	0.0930683	0.0164239	0.0100907	0.00537123	0.028307	0.00465661	0.0032381	0.00210466
Heart	0.282524	0.0799773	0.255352	0.0466357	0.0195123	0.00709466	0.00983104	0.00733756	0.0169713	0.00168326	0.0740293	0.00425475	0.131481	0.0149256	0.121841	0.020329	5.2513e-05	3.54158e-05	0.00355015	0.00141108	0.00118453	0.00102417	0.0559588	0.00384307	0.00729743	0.00663658	0.00517133	0.00272896	0.000429605	0.000939176
gWAT	0.0350013	0.0344962	0.136017	0.024887	0.174397	0.0363761	0.0531379	0.0178922	0.0177403	0.00269475	0.00205288	0.00271624	8.06671e-06	2.47025e-06	0.0322796	0.0128312	0.00148968	0.00133883	9.29283e-05	2.06437e-05	2.49643e-05	4.87501e-06	0.0468745	0.00523596	0.00737536	0.00630864	1.91582e-05	3.30547e-06	0.00103744	0.00142634
Small intestine	0.0286328	0.0295706	0.183071	0.0265339	0.193897	0.0371	0.0317874	0.0133976	0.0268813	0.00433261	0.0145992	0.00152909	0.0572478	0.0221518	0.0676867	0.012204	0.00215133	0.000691802	0.0044911	0.000406692	0.00140079	0.001453	0.0685692	0.00685586	0.00293763	0.00284809	0.0209526	0.00233221	0.00149353	0.00124474
Brown fat	0.342363	0.0821341	0.261029	0.061905	0.0907815	0.0147451	0.0231388	0.00886866	0.00574321	0.00185584	0.0246686	0.00539642	0.0436965	0.00798641	0.0500577	0.0194508	7.16495e-05	0.000102384	0.00268285	0.000489878	0.032225	0.0200984	0.0211948	0.00498916	0.018654	0.0103266	0.0238695	0.0013429	7.75849e-05	0.000248765
