## Supplementary material for "Quantitative fluxomics of circulating metabolites": Table S9

### Sheet: Fasted KD
	Glucose infusion (N=5)		Lactate infusion (N=4)		Glutamine infusion (N=4)		Alanine infusion (N=5)		3HB infusion (N=4)		Palmitic acid infusion (N=3)		Oleic acid infusion (N=3)		Linoleic acid infusion (N=3)		Glycerol infusion (N=5)
	Mean	SEM	Mean	SEM	Mean	SEM	Mean	SEM	Mean	SEM	Mean	SEM	Mean	SEM	Mean	SEM	Mean	SEM
Serum
glucose	1	0	0.304589	0.000445516	0.0416634	0.0030951	0.0147092	0.00235633	0.0474635	0.00953951	0.0254375	0.00387646	0.0472425	0.00382159	0.0820778	0.00918159	0.47991	0.0602397
lactate	0.677881	0.0581051	1	0	0.0450033	0.00744522	0.116543	0.0108606	0.0554691	0.00235617	0.0178263	0.00193871	0.0494386	0.00344167	0.0820334	0.0202284	0.298695	0.0330922
glutamine	0.0323263	0.00832116	0.149839	0.00355876	1	0	0.0205208	0.00257387	0.0823074	0.00695326	0.0303679	0.00587	0.10394	0.011746	0.103265	0.0307081	0.028406	0.00125758
alanine	0.145092	0.0330263	0.306186	0.034793	0.00998453	0.00550985	1	0	0	0	0	0	0	0	0	0	0.116802	0.0109985
3HB	0	0	0	0	0	0	0	0	1	0	0.141552	0.0160976	0.228656	0.00357899	0.260534	0.0122925	0	0
palmitic acid	0	0	0	0	0	0	0	0	0	0	1	0	0	0	0	0	0	0
oleic acid	0	0	0	0	0	0	0	0	0	0	0	0	1	0	0	0	0	0
linoleic acid	0	0	0	0	0	0	0	0	0	0	0	0	0	0	1	0	0	0
glycerol	0	0	0	0	0	0	0	0	0	0	0	0	0	0	0	0	1	0
Tissue Malate
BAT	0.0287527	0.00514071	0.0560581	0.0014268	0.026359	0.00329514	0.011982	0.00193281	0.0561778	0.00514514	0.103989	0.00537865	0.192046	0.00820907	0.15456	0.000381649	0.0217795	0.00216684
brain	0.558958	0.0117176	0.382511	0.00116036	0.0409322	0.00341271	0.0768497	0.0110142	0.176567	0.0207522	0.0487833	0.00287984	0.0835862	0.00176675	0.148592	0.0109117	0.226189	0.116108
WAT	0	0	0.00843331	0.00843331	0.0790484	0.0333946	0	0	0.0889905	0.0307194	0.0155268	0.00893651	0.0377674	0.000291623	0.0753731	0.0437169	0	0
heart	0.0336405	0.0148108	0.0203554	0.00376349	0.0106745	0.00177141	0.00884032	0.00305482	0.133651	0.0147361	0.173105	0.00239813	0.347496	0.0350706	0.228526	0.00112514	0.0168264	0.00841584
small intestine	0.0741036	0.0160246	0.104209	0.00341595	0.178677	0.0371994	0.0319811	0.00477571	0.237597	0.00925647	0.0995473	0.00634935	0.152984	0.0251491	0.211723	0.00373002	0.0503505	0.00934329
kidney	0.108477	0.00819594	0.215766	0.00610498	0.0654483	0.00782489	0.0443457	0.00451429	0.177865	0.00199978	0.0813798	0.00351452	0.164378	0.0117689	0.323648	0.0405866	0.0721581	0.0120671
liver	0.172207	0.0334902	0.266589	0.018659	0.13386	0.0106897	0.0959341	0.0104145	0.0778069	0.00123399	0.0564295	0.0044673	0.117049	0.0076753	0.151863	0.0109788	0.0424008	0.021862
lung	0.100102	0.0142053	0.208683	0.0023155	0.0445255	0.0133701	0.0270722	0.00400377	0.125622	0.00487322	0.125464	0.00787418	0.193836	0.012892	0.199933	0.0115696	0.286122	0.176512
pancreas	0.0599155	0.010703	0.179317	0.0117704	0.191848	0.0445144	0.0482516	0.00428902	0.125753	0.00387262	0.0785118	0.00643042	0.167432	0.0231525	0.174446	0.00724329	0.0529271	0.00221939
muscle	0.0209931	0.00376544	0.0745615	0.009944	0.145886	0.126311	0.0124267	0.00265306	0.166051	0.0640148	0.0926863	0.00919823	0.246304	0.0280245	0.211179	0.0176067	0.0292458	0.00198519
spleen	0.0390713	0.0143368	0.0839331	0.00162585	0.106953	0.0327611	0.00212744	0.000447358	0.198019	1.38704e-05	0.106984	0.00685672	0.188043	0.0178877	0.275439	0.0123258	0.0227281	0.004446
Tissue Succinate
BAT	0.0321291	0.00112842	0.0470883	0.0039996	0.0243498	0.0049694	0.0135253	0.000620309	0.0490929	0.000548984	0.104878	0.0108471	0.201415	0.00624592	0.178991	0.0113656	0.0214274	0.00534499
brain	0.563647	0.0123698	0.373341	0.00114579	0.0548479	0.00689236	0.0783285	0.0100431	0.19969	0.0182223	0.0462488	0.00456795	0.0936288	0.00161742	0.132911	0.0114444	0.251161	0.128467
WAT	0.0159698	0.0134401	0.0457755	0.0109933	0.0148543	0.0148543	0	0	0.0209093	0.000818779	0.0109017	0.0109017	0.0358052	0.00630826	0.074847	0.074847	0	0
heart	0.0259366	0.0170317	0.017706	0.00235822	0.0052936	0.00104303	0.00979445	0.000370242	0.139577	0.020958	0.180434	0.00267343	0.349392	0.0274601	0.232615	0.00226551	0.0201151	0.0104155
small intestine	0.0904803	0.00902902	0.0865323	0.00315519	0.229491	0.0560044	0.036298	0.00416207	0.243813	0.0128057	0.0901836	0.00704815	0.142649	0.0245897	0.224129	0.0174118	0.0370737	0.0109895
kidney	0.106024	0.0137624	0.196884	0.0133242	0.0838874	0.0142457	0.0472302	0.00389545	0.213414	0.000432238	0.0916501	0.00665954	0.185946	0.0168742	0.365293	0.0400236	0.0755584	0.00671688
liver	0.144865	0.0370202	0.252555	0.0130687	0.32089	0.0431128	0.10294	0.00895382	0.0759704	0.0106001	0.0605575	0.00597286	0.124415	0.00742719	0.145975	0.0101639	0.182176	0.0784174
lung	0.0481542	0.00331593	0.119698	0.00883617	0.0337315	0.0138645	0.0576159	0.00568538	0.116665	0.003854	0.117511	0.0187263	0.195049	0.0166497	0.173965	0.00605819	0.0131223	0.00704214
pancreas	0.0454913	0.0090113	0.151724	0.00856235	0.294966	0.0580463	0.0614899	0.00561442	0.126919	0.00380829	0.0781009	0.00601914	0.173061	0.0311557	0.184512	0.000413364	0.0445333	0.00429016
muscle	0.0208232	0.00242485	0.0678857	0.00871379	0.0292423	0.00767014	0.0174493	0.00391069	0.163476	0.0606887	0.103701	0.00690974	0.249516	0.0262679	0.227288	0.0135366	0.0279917	0.00294115
spleen	0.0306646	0.00422132	0.0621503	0.00076963	0.149714	0.0332624	0.0156579	0.00388564	0.221652	0.00469831	0.0998416	0.00864686	0.198753	0.016937	0.295805	0.000103171	0.0125851	0.00373941

### Sheet: Fed KD
	Glucose infusion (N=3)		Lactate infusion (N=3)		Glutamine infusion (N=3)		Alanine infusion (N=3)		3HB infusion (N=3)		Palmitic acid infusion (N=3)		Oleic acid infusion (N=3)		Linoleic acid infusion (N=3)		Glycerol infusion (N=3)
	Mean	SEM	Mean	SEM	Mean	SEM	Mean	SEM	Mean	SEM	Mean	SEM	Mean	SEM	Mean	SEM	Mean	SEM
Serum
glucose	1	0	0.38339	0.0132746	0.0600578	0.0105284	0.0771603	0.00101845	0.0420044	0.00425712	0.028794	0.000928073	0.0369794	0.00509704	0.0551136	0.0005595	0.540324	0.0303027
lactate	0.498631	0.0191879	1	0	0.0744042	0.0146127	0.14457	0.00884833	0.050324	0.00708102	0.0313921	0.00453761	0.0425715	0.00319306	0.0462861	0.00147392	0.460436	0.0411083
glutamine	0.0160945	0.00222978	0.128803	0.00565373	1	0	0.0232849	0.00128107	0.0434211	0.0032252	0.0295419	0.00310429	0.0459598	0.00537282	0.0445278	0.022954	0.0281226	0.0121649
alanine	0.14164	0.0112527	0.41037	0.0214215	0.0122795	0.00104167	1	0	0	0	0	0	0	0	0	0	0.133848	0.0137548
3HB	0	0	0	0	0	0	0	0	1	0	0.173818	0.00507829	0.220333	0.0178771	0.235165	0.00317546	0	0
palmitic acid	0	0	0	0	0	0	0	0	0	0	1	0	0	0	0	0	0	0
oleic acid	0	0	0	0	0	0	0	0	0	0	0	0	1	0	0.00441714	0.000220364	0	0
linoleic acid	0	0	0	0	0	0	0	0	0	0	0	0	0	0	1	0	0	0
glycerol	0	0	0	0	0	0	0	0	0	0	0	0	0	0	0	0	1	0
Tissue Malate
BAT	0.035066	0.00553102	0.0833401	0.010075	0.0590247	0.00948564	0.0169521	0.00208003	0.0411281	0.00192945	0.134958	0.0255587	0.167693	0.00535923	0.13102	0.0121468	0.0590907	0.00291381
brain	0.603366	0.0080313	0.415268	0.0259272	0.0781223	0.0149483	0.0906906	0.00299519	0.152305	0.00319777	0.0577809	0.00279577	0.0754405	0.0107507	0.110849	0.00870753	0.29223	0.0670824
heart	0.0230489	0.00455215	0.090671	0.0353514	0.0141839	0.00199823	0.0103014	0.00190627	0.0800646	0.00642335	0.164893	0.0052523	0.291132	0.0245118	0.19112	0.00997558	0.0533739	0.00438477
small intestine	0.0523402	0.00614701	0.110416	0.00845234	0.249967	0.000374377	0.031676	0.00353781	0.129036	0.00358518	0.102189	0.00539659	0.155217	0.0176661	0.16497	0.0129247	0.052837	0.00217109
kidney	0.108305	0.0156734	0.228724	0.00407822	0.0943912	0.000706815	0.0519	0.00261481	0.154451	0.00736319	0.105964	0.00523187	0.140395	0.0125603	0.250123	0.0130551	0.119646	0.0193565
liver	0.192971	0.0202493	0.342475	0.00742281	0.20117	0.00357559	0.106659	0.00711238	0.057978	0.000832658	0.0683082	0.00423449	0.0967522	0.0102619	0.103627	0.00412017	0.154135	0.0117988
lung	0.113993	0.00503332	0.235322	0.00661115	0.0985977	0.00587052	0.0638787	0.00282711	0.100355	0.00181891	0.141484	0.00698718	0.179793	0.0186563	0.183919	0.0112456	0.0943422	0.00522253
pancreas	0.0697893	0.00344482	0.168124	0.00946738	0.457838	0.0486189	0.0782574	0.0141549	0.105	0.00306498	0.102715	0.0128317	0.140723	0.0123096	0.148633	0.00201237	0.0635311	0.00255765
muscle	0.0617171	0.013238	0.146423	0.0276666	0.0759876	0.0135162	0.022647	0.0010273	0.0955834	0.00812673	0.112075	0.00819989	0.206414	0.0167502	0.214648	0.00985315	0.0281091	0.00893047
spleen	0.0302346	0.00211511	0.0812528	0.00364062	0.241073	0.0426287	0.0185522	0.00141271	0.140821	0.00105344	0.122139	0.00764789	0.156912	0.0137941	0.226884	0.00686105	0.041072	0.00481485
WAT	0.00149039	0.00149039	0.0376537	0.0100048	0.00765037	0.00384564	0.0418689	0.0221735	0.036587	0.0302365	0.0159341	0.00843517	0.0296785	0.0296785	0.0374291	0.00375386	0	0
Tissue Succinate
BAT	0.0347492	0.00397855	0.0836271	0.0105432	0.03965	0.00762255	0.0159455	0.00152512	0.0264079	0.00250278	0.11677	0.00902086	0.20429	0.012325	0.0998008	0.0506891	0.0576495	0.00844056
brain	0.600005	0.0210899	0.418062	0.0288568	0.0759589	0.0158004	0.0874833	0.00129525	0.163383	0.00436354	0.0499475	0.00720822	0.0757177	0.010053	0.116657	0.00476121	0.325951	0.0855612
heart	0.016987	0.00496802	0.0827795	0.0354046	0.0069741	0.000954448	0.00600067	0.00154862	0.0886754	0.00477805	0.180994	0.00431383	0.308072	0.025832	0.141959	0.0561413	0.0571102	0.00219421
small intestine	0.0659192	0.0136672	0.0995684	0.00197175	0.259512	0.00358065	0.0305585	0.00246243	0.0871996	0.00480954	0.0752189	0.0122377	0.140775	0.0201204	0.148615	0.0214224	0.0290995	0.0152462
kidney	0.126024	0.0100796	0.231506	0.00646407	0.0992808	0.00154875	0.0559782	0.00341735	0.190116	0.00583386	0.110737	0.00216891	0.171184	0.0128661	0.285532	0.00939578	0.117379	0.0120475
liver	0.162014	0.0141112	0.315774	0.00772104	0.249533	0.00609353	0.102527	0.00533276	0.0547528	0.00157212	0.0667732	0.00455242	0.10269	0.00629882	0.125246	0.000221775	0.147886	0.00494385
lung	0.0504971	0.00224946	0.147191	0.0112412	0.0784976	0.00196639	0.0285612	0.000985832	0.0770406	0.00622811	0.12301	0.00535809	0.157162	0.0158881	0.173913	0.00634154	0.034578	0.010114
pancreas	0.0488663	0.00311063	0.152591	0.00794471	0.482538	0.0375156	0.0619895	0.0093785	0.116176	0.00588271	0.0916986	0.00386865	0.145859	0.0158151	0.109308	0.046653	0.0432533	0.00198572
muscle	0.06532	0.0185983	0.136969	0.0288956	0.0817887	0.0183845	0.0187305	0.00167018	0.102668	0.00358739	0.123363	0.0067643	0.23461	0.0183653	0.223645	0.00491	0.0213866	0.00614417
spleen	0.0176642	0.0031475	0.0715456	0.00549698	0.224804	0.0424029	0.011056	0.00117488	0.171563	0.00458678	0.107127	0.00562751	0.145732	0.0173785	0.126525	0.0693451	0.0065246	0.00285571
WAT	0.00693419	0.0043885	0.0386271	0.016848	0.00186689	0.00181396	0	0	0.0468643	0.0302505	0.0120389	0.0120389	0.0082088	0.0082088	0.0265756	0.00737598	0	0
