## Supplementary material for "Quantitative fluxomics of circulating metabolites": Table S10

### Sheet: Fasted KD
From	Glucose		Lactate		Glutamine		Alanine		3HB		Palmitic acid		Oleic acid		Linoleic acid		Glycerol
To	Mean	Error	Mean	Error	Mean	Error	Mean	Error	Mean	Error	Mean	Error	Mean	Error	Mean	Error	Mean	Error
glucose	0.1803	0.062906	0.2979	0.00098386	0.028281	0.0039547	7.7517e-06	2.008e-06	0.027099	0.010003	0.015245	0.0047883	0.022859	0.0044585	0.04663	0.012139	0.37936	0.060418
lactate	0.64471	0.059553	0.16155	0.069411	0.015737	0.0081291	0.10507	0.011736	0.022731	0.0070229	0.00039548	0.0007883	0.012339	0.0044275	0.02219	0.017567	0.012916	0.026257
glutamine	3.4646e-06	5.2715e-07	0.11342	0.0073025	0.6244	0.032911	0.010538	0.0042872	0.076301	0.0058836	0.018195	0.0058968	0.078921	0.011078	0.075951	0.028621	9.7361e-05	0.00040641
alanine	0.0023687	0.010148	0.26907	0.030249	0.0011195	0.0024537	0.69236	0.036075	5.9673e-06	7.5625e-07	2.9886e-05	4.9093e-06	1.095e-05	1.5446e-06	7.1022e-06	1.8301e-06	0.032733	0.016655
3-hydroxybutyrate	0.00020576	1.5288e-05	0.00018443	1.2454e-05	0.00034483	2.2173e-05	0.00028346	1.8456e-05	0.3652	0.021409	0.14114	0.01668	0.22911	0.0035104	0.26084	0.012953	0.00031023	2.0405e-05
palmitic acid	0.000196	7.17e-06	0.0001764	5.8723e-06	0.00029966	6.2344e-06	0.00029071	6.5528e-06	0.00028607	2.1798e-06	0.99535	1.4438e-05	0.00034702	1.7058e-06	0.00033728	4.2341e-06	0.00031679	3.8896e-06
oleic acid	0.00019806	6.9673e-06	0.00017962	5.4223e-06	0.00031198	5.4262e-06	0.00029066	7.6666e-06	0.00030081	3.7349e-06	0.00037103	1.9717e-06	0.9953	1.4687e-05	0.00033454	3.7988e-06	0.00031626	4.1548e-06
linoleic acid	0.00020004	7.4242e-06	0.0001805	5.4116e-06	0.00031273	2.9931e-06	0.00029029	6.7746e-06	0.00030723	3.1148e-06	0.00037045	2.4174e-06	0.00034388	1.4723e-06	0.99528	1.3334e-05	0.00031546	4.5565e-06
glycerol	0.00024457	3.6548e-06	0.00019266	6.5027e-06	0.0002985	5.4613e-06	0.00030483	8.5104e-06	0.0002657	3.1164e-06	0.00037287	2.6255e-06	0.00034788	2.3995e-06	0.00033827	4.0383e-06	0.99523	1.4585e-05

### Sheet: Fed KD
From	Glucose		Lactate		Glutamine		Alanine		3HB		Palmitic acid		Oleic acid		Linoleic acid		Glycerol
To	Mean	Error	Mean	Error	Mean	Error	Mean	Error	Mean	Error	Mean	Error	Mean	Error	Mean	Error	Mean	Error
glucose	0.12325	0.042483	0.37169	0.01459	0.032308	0.010766	0.022714	0.0041004	0.021873	0.005548	0.012076	0.0021448	0.015396	0.0049124	0.031543	0.0017987	0.36681	0.037369
lactate	0.48036	0.021534	0.1096	0.055485	0.041968	0.015644	0.10701	0.00979	0.029953	0.0075748	0.010945	0.0042685	0.016458	0.0049682	0.010826	0.0030208	0.19059	0.046528
glutamine	3.8573e-06	4.5422e-07	0.096706	0.0055548	0.763	0.023992	0.012923	0.0021691	0.037902	0.0029604	0.019874	0.0032194	0.033743	0.0056561	0.033586	0.022104	9.1699e-05	0.00058129
alanine	3.3448e-06	1.2638e-06	0.36766	0.016665	1.5303e-05	1.4393e-05	0.6296	0.016773	5.1986e-06	7.5049e-07	1.2843e-05	2.2947e-06	9.3343e-06	1.4308e-06	8.5807e-06	1.0866e-06	0.00039249	0.001896
3-hydroxybutyrate	0.00019198	2.2774e-05	0.00017674	2.1205e-05	0.00034361	4.0426e-05	0.00026029	3.0388e-05	0.37085	0.021475	0.17291	0.005208	0.218	0.020588	0.23461	0.0031915	0.00029537	3.4663e-05
palmitic acid	0.00020079	1.0208e-05	0.00018485	9.4549e-06	0.00035169	1.9001e-05	0.00028671	1.6929e-05	0.00032067	1.7972e-05	0.995	7.3862e-05	0.00037988	2.1023e-05	0.00037636	2.0444e-05	0.00032432	1.5319e-05
oleic acid	0.00020336	1.2067e-05	0.00018635	8.6093e-06	0.00035874	2.032e-05	0.00028426	1.7031e-05	0.00036827	1.9986e-05	0.0003854	2.1285e-05	0.99097	0.00025344	0.0043581	0.00024243	0.00032107	1.7223e-05
linoleic acid	0.00020854	6.7725e-06	0.00019114	6.5406e-06	0.00036444	1.3148e-05	0.00029556	1.0429e-05	0.00034264	1.2274e-05	0.00040268	1.3552e-05	0.00039155	1.3587e-05	0.99482	4.8053e-05	0.00033375	9.8991e-06
glycerol	0.00023851	1.999e-06	0.0002032	2.4497e-06	0.00032304	4.1546e-06	0.00027732	3.3678e-06	0.00027197	3.0518e-06	0.00036652	8.6339e-07	0.0003556	2.2091e-06	0.00035193	2.7092e-06	0.99521	7.8079e-06
