## Supplementary material for "Quantitative fluxomics of circulating metabolites": Table S11

### Sheet: Fasted KD
	Glucose		Lactate		Glutamine		Alanine		3HB		Palmitic acid		Oleic acid		Linoleic acid		Glycerol
	Mean	Error	Mean	Error	Mean	Error	Mean	Error	Mean	Error	Mean	Error	Mean	Error	Mean	Error	Mean	Error
brain	0.343979	0.0455537	0.265508	0.0193678	0.0133914	0.00370911	0.0365493	0.0139589	0.141315	0.0220781	0.0147315	0.00515681	0.0204588	0.0051795	0.0612589	0.0129205	0.0235469	0.0437586
BAT	0.000333849	0.0010888	0.0463595	0.002785	0.024635	0.00376623	0.006448	0.00206973	0.0515571	0.00534387	0.0938622	0.00558596	0.176118	0.00796299	0.134731	0.00209908	0.00629996	0.00264625
muscle	0.00022214	0.000922136	0.0427059	0.0157665	0.145823	0.121594	0.00550408	0.00300284	0.149833	0.0575081	0.0672567	0.0129355	0.196427	0.0371801	0.155007	0.0272846	0.0117689	0.00316803
heart	0.0243218	0.0160005	0.00958844	0.0062781	0.00907178	0.00184062	0.00712643	0.00306532	0.130326	0.0143911	0.153002	0.00379244	0.321646	0.0379367	0.19077	0.00401144	0.00466318	0.00643678
kidney	1.11968e-05	1.0081e-05	0.183406	0.00921918	0.0579602	0.00848621	0.0238772	0.00583171	0.162783	0.00189487	0.053674	0.00460404	0.111142	0.0125283	0.260297	0.0427227	0.0130095	0.0103887
spleen	0.00264391	0.00636369	0.0608516	0.00687037	0.101582	0.0317147	2.28813e-05	1.1097e-05	0.1862	0.00251122	0.0756944	0.00768502	0.13388	0.0175666	0.209805	0.0128421	0.00260608	0.00335061
pancreas	5.83805e-06	2.28145e-06	0.117852	0.0116373	0.187745	0.0446518	0.0332862	0.00510489	0.104061	0.00544554	0.0558469	0.00574523	0.118548	0.0254463	0.11885	0.0103496	0.00918848	0.0045984
small intestine	0.0198237	0.0140456	0.0636581	0.0082173	0.178115	0.0381722	0.0210638	0.00499032	0.218903	0.00929487	0.0603824	0.00790033	0.0788304	0.0235716	0.128618	0.00844758	0.0153192	0.00984636
lung	0.000366384	0.00244824	0.181167	0.0109281	0.0400313	0.0128026	0.00672374	0.00470137	0.11228	0.00533326	0.10452	0.00878956	0.155927	0.0115849	0.151237	0.0121573	0.232977	0.156085
liver	0.0112455	0.0210345	0.214031	0.0230242	0.123165	0.0106819	0.0662665	0.0117719	0.0551674	0.00218595	0.0409204	0.0052547	0.0817478	0.00809707	0.106614	0.0145498	0.00124161	0.00508741
WAT	2.79646e-05	1.40709e-05	0.00132083	0.00222786	0.0752044	0.0358199	6.78093e-05	5.87244e-05	0.0799278	0.0305615	0.00530513	0.00624746	0.0117657	0.00684978	0.0495234	0.0414928	5.92854e-05	3.08187e-05

### Sheet: Fed KD
	Glucose		Lactate		Glutamine		Alanine		3HB		Palmitic acid		Oleic acid		Linoleic acid		Glycerol
	Mean	Error	Mean	Error	Mean	Error	Mean	Error	Mean	Error	Mean	Error	Mean	Error	Mean	Error	Mean	Error
brain	0.463438	0.0288618	0.209998	0.0397081	0.0362532	0.0179273	0.0256337	0.00731074	0.120785	0.00438425	0.0157623	0.00323873	0.0221431	0.0112338	0.0460312	0.00918177	0.00471225	0.014545
BAT	0.00257573	0.00422654	0.0705519	0.0114841	0.0527055	0.00956953	0.00564067	0.00255658	0.0352249	0.00197038	0.127295	0.026361	0.154441	0.00588716	0.115526	0.0116208	0.0227837	0.00609753
muscle	0.00277357	0.00674875	0.116517	0.0233892	0.0699989	0.0149866	0.00624007	0.0031591	0.0863971	0.00857354	0.0921536	0.0085767	0.179727	0.0182718	0.186286	0.0111241	5.91006e-06	3.20835e-06
heart	0.00161967	0.00483345	0.0758592	0.0319641	0.00939805	0.00268054	0.00174514	0.00253151	0.0754117	0.00649768	0.148782	0.00522785	0.270433	0.0234194	0.166813	0.00998478	0.0172938	0.0124563
kidney	0.00871327	0.0136049	0.203735	0.007117	0.0779433	0.00292074	0.0200966	0.00358611	0.139843	0.00777505	0.0731669	0.00513342	0.0969275	0.0116905	0.203601	0.0140253	0.0229494	0.0184773
spleen	0.00259347	0.00271173	0.0469516	0.0065565	0.238191	0.0436529	0.00607556	0.00131976	0.127984	0.00219497	0.0930178	0.00808419	0.116545	0.0148149	0.184647	0.00859634	0.0110736	0.00617659
pancreas	0.0145388	0.00845035	0.0778078	0.0162818	0.452474	0.0539639	0.0576466	0.0148541	0.0811846	0.00364289	0.0730589	0.0134973	0.0996147	0.0119801	0.103385	0.0107973	0.00240234	0.00384846
small intestine	0.0114685	0.00799052	0.0673717	0.0096847	0.244235	0.00117459	0.0153693	0.00374312	0.114845	0.00391931	0.0714489	0.00580586	0.112986	0.0199654	0.122985	0.0139972	0.00727207	0.00471223
lung	0.00370206	0.00522642	0.206873	0.00878892	0.0818253	0.006436	0.0322553	0.00353467	0.0861663	0.00225014	0.117717	0.00740561	0.145899	0.0188487	0.151671	0.0122804	0.000568424	0.00173079
liver	0.0428219	0.025028	0.275023	0.015064	0.177917	0.00542546	0.06119	0.00853737	0.0347768	0.00210845	0.0474633	0.00439403	0.0682775	0.00985788	0.0725753	0.0059995	0.00376553	0.00787743
WAT	1.15553e-05	5.4919e-06	0.0108117	0.00964798	0.00682934	0.00396929	0.0421428	0.0229154	0.038518	0.0274247	0.00913496	0.00834195	0.0252972	0.0236035	0.027523	0.00748909	1.30826e-05	4.2842e-06
